# *Summix:* A method for detecting and adjusting for population structure in genetic summary data

**DOI:** 10.1101/2021.02.03.429446

**Authors:** IS Arriaga-MacKenzie, G Matesi, S Chen, A Ronco, KM Marker, JR Hall, R Scherenberg, M Khajeh-Sharafabadi, Y Wu, CR Gignoux, M Null, AE Hendricks

## Abstract

Publicly available genetic summary data have high utility in research and the clinic including prioritizing putative causal variants, polygenic scoring, and leveraging common controls. However, summarizing individual-level data can mask population structure resulting in confounding, reduced power, and incorrect prioritization of putative causal variants. This limits the utility of publicly available data, especially for understudied or admixed populations where additional research and resources are most needed. While several methods exist to estimate ancestry in individual-level data, methods to estimate ancestry proportions in summary data are lacking. Here, we present Summix, a method to efficiently deconvolute ancestry and provide ancestry-adjusted allele frequencies from summary data. Using continental reference ancestry, African (AFR), Non-Finnish European (EUR), East Asian (EAS), Indigenous American (IAM), South Asian (SAS), we obtain accurate and precise estimates (within 0.1%) for all simulation scenarios. We apply Summix to gnomAD v2.1 exome and genome groups and subgroups finding heterogeneous continental ancestry for several groups including African/African American (∼84% AFR, ∼14% EUR) and American/Latinx (∼4% AFR, ∼5% EAS, ∼43% EUR, ∼46% IAM). Compared to the unadjusted gnomAD AFs, Summix’s ancestry-adjusted AFs more closely match respective African and Latinx reference samples. Even on modern, dense panels of summary statistics, Summix yields results in seconds allowing for estimation of confidence intervals via block bootstrap. Given an accompanying R package, Summix increases the utility and equity of public genetic resources, empowering novel research opportunities.
