## Supplementary material for "*Summix:* A method for detecting and adjusting for population structure in genetic summary data": Table S7

### Sheet: Table S7. Genome Estimations
GENOMES		1000G Reference Continental Ancestry Estimate (95% CI)
gnomAD v2.1 group	subgroup	AFR	IAM	EUR	EAS	SAS
African/African-American	aggregate	0.825 (0.824, 0.825)	0.008 (0.008, 0.009)	0.157 (0.156, 0.158)	0.005 (0.004, 0.006)	0.005 (0.004, 0.007)
	controls	0.825 (0.824, 0.825)	0.009 (0.008, 0.010)	0.157 (0.156, 0.158)	0.005 (0.004, 0.006)	0.005 (0.004, 0.007)
	non-cancer	--	--	--	--	--
	non-neuro	0.823 (0.823, 0.824)	0.009 (0.008, 0.010)	0.158 (0.157, 0.159)	0.005 (0.004, 0.006)	0.005 (0.003, 0.007)
	non-topmed	0.825 (0.825, 0.826)	0.008 (0.008, 0.009)	0.156 (0.155, 0.157)	0.005 (0.004, 0.006)	0.005 (0.004, 0.006)
AMR	aggregate	0.058 (0.057, 0.059)	0.380 (0.378, 0.382)	0.505 (0.502, 0.508)	0.038 (0.036, 0.041)	0.019 (0.016, 0.023)
	controls	0.056 (0.055, 0.057)	0.320 (0.317, 0.322)	0.572 (0.569, 0.576)	0.036 (0.033, 0.039)	0.016 (0.012, 0.020)
	non-cancer	--	--	--	--	--
	non-neuro	0.063 (0.062, 0.063)	0.328 (0.326, 0.330)	0.558 (0.555, 0.561)	0.035 (0.033, 0.038)	0.017 (0.014, 0.020)
	non-topmed	0.057 (0.056, 0.058)	0.386 (0.384, 0.389)	0.498 (0.495, 0.501)	0.039 (0.036, 0.041)	0.020 (0.016, 0.024)
NFE	aggregate	0.000 (0.000, 0.000)	0.016 (0.015, 0.017)	0.964 (0.962, 0.967)	0.000 (0.000, 0.000)	0.020 (0.017, 0.022)
	controls	0.000 (0.000, 0.000)	0.025 (0.023, 0.027)	0.946 (0.942, 0.950)	0.004 (0.001, 0.007)	0.024 (0.019, 0.030)
	non-cancer	--	--	--	--	--
	non-neuro	0.000 (0.000, 0.000)	0.016 (0.015, 0.018)	0.964 (0.962, 0.967)	0.000 (0.000, 0.000)	0.019 (0.016, 0.022)
	non-topmed	0.000 (0.000, 0.000)	0.019 (0.017, 0.020)	0.959 (0.956, 0.962)	0.001 (0.000, 0.002)	0.022 (0.019, 0.025)
EAS	aggregate	0.000 (0.000, 0.000)	0.000 (0.000, 0.000)	0.000 (0.000, 0.000)	1.000 (1.000, 1.000)	0.000 (0.000, 0.000)
	controls	0.000 (0.000, 0.000)	0.000 (0.000, 0.000)	0.000 (0.000, 0.000)	1.000 (1.000, 1.000)	0.000 (0.000, 0.000)
	non-cancer	--	--	--	--	--
	non-neuro	0.000 (0.000, 0.000)	0.000 (0.000, 0.000)	0.000 (0.000, 0.000)	1.000 (1.000, 1.000)	0.000 (0.000, 0.000)
	non-topmed	0.000 (0.000, 0.000)	0.000 (0.000, 0.000)	0.000 (0.000, 0.000)	1.000 (1.000, 1.000)	0.000 (0.000, 0.000)
SAS	aggregate	--
	controls
	non-cancer
	non-neuro
	non-topmed
