## Supplementary material for "*Summix:* A method for detecting and adjusting for population structure in genetic summary data": Tables S8-S9

### Sheet: Table S8. Contrasts
Group	Difference	Contrast	Tag	Estimate	Z.Ratio	p.value
AFR_exome	absolute	1.unadjusted - 2.adj.1000G	overall	0.015027	80.5248	<1.00E-16
AFR_exome	absolute	1.unadjusted - 3.adj.gnomad	overall	0.0153923	82.4822	<1.00E-16
AFR_exome	absolute	2.adj.1000G - 3.adj.gnomad	overall	0.000365284	1.95744	0.122925
AFR_exome	absolute	1.unadjusted - 2.adj.1000G	0-0.01	0.0104978	23.0426	<1.00E-16
AFR_exome	absolute	1.unadjusted - 3.adj.gnomad	0-0.01	0.0109506	24.0366	<1.00E-16
AFR_exome	absolute	2.adj.1000G - 3.adj.gnomad	0-0.01	0.000452834	0.99397	0.580668
AFR_exome	absolute	1.unadjusted - 2.adj.1000G	0.01-0.02	0.0126861	13.7991	<1.00E-16
AFR_exome	absolute	1.unadjusted - 3.adj.gnomad	0.01-0.02	0.0131878	14.3448	<1.00E-16
AFR_exome	absolute	2.adj.1000G - 3.adj.gnomad	0.01-0.02	0.000501692	0.545703	0.848675
AFR_exome	absolute	1.unadjusted - 2.adj.1000G	0.02-0.05	0.0103082	19.3152	<1.00E-16
AFR_exome	absolute	1.unadjusted - 3.adj.gnomad	0.02-0.05	0.0106404	19.9377	<1.00E-16
AFR_exome	absolute	2.adj.1000G - 3.adj.gnomad	0.02-0.05	0.00033218	0.622428	0.807817
AFR_exome	absolute	1.unadjusted - 2.adj.1000G	0.05-0.1	0.00839924	19.4697	<1.00E-16
AFR_exome	absolute	1.unadjusted - 3.adj.gnomad	0.05-0.1	0.00863812	20.0235	<1.00E-16
AFR_exome	absolute	2.adj.1000G - 3.adj.gnomad	0.05-0.1	0.000238879	0.553731	0.844561
AFR_exome	absolute	1.unadjusted - 2.adj.1000G	0.1-0.3	0.00926438	34.3737	<1.00E-16
AFR_exome	absolute	1.unadjusted - 3.adj.gnomad	0.1-0.3	0.00965992	35.8413	<1.00E-16
AFR_exome	absolute	2.adj.1000G - 3.adj.gnomad	0.1-0.3	0.000395535	1.46756	0.306618
AFR_exome	absolute	1.unadjusted - 2.adj.1000G	0.3-0.5	0.0145399	37.8316	<1.00E-16
AFR_exome	absolute	1.unadjusted - 3.adj.gnomad	0.3-0.5	0.0149296	38.8457	<1.00E-16
AFR_exome	absolute	2.adj.1000G - 3.adj.gnomad	0.3-0.5	0.000389765	1.01414	0.567899
AFR_exome	absolute	1.unadjusted - 2.adj.1000G	0.5-0.7	0.029578	56.0258	<1.00E-16
AFR_exome	absolute	1.unadjusted - 3.adj.gnomad	0.5-0.7	0.0297622	56.3748	<1.00E-16
AFR_exome	absolute	2.adj.1000G - 3.adj.gnomad	0.5-0.7	0.000184239	0.34898	0.935076
AFR_exome	absolute	1.unadjusted - 2.adj.1000G	0.7-0.9	0.054445	77.0591	<1.00E-16
AFR_exome	absolute	1.unadjusted - 3.adj.gnomad	0.7-0.9	0.0548712	77.6624	<1.00E-16
AFR_exome	absolute	2.adj.1000G - 3.adj.gnomad	0.7-0.9	0.00042623	0.603268	0.818327
AFR_exome	absolute	1.unadjusted - 2.adj.1000G	0.9-0.95	0.0749791	40.1104	<1.00E-16
AFR_exome	absolute	1.unadjusted - 3.adj.gnomad	0.9-0.95	0.0756474	40.468	<1.00E-16
AFR_exome	absolute	2.adj.1000G - 3.adj.gnomad	0.9-0.95	0.00066831	0.357516	0.931974
AFR_exome	absolute	1.unadjusted - 2.adj.1000G	0.95-0.98	0.0752093	23.573	<1.00E-16
AFR_exome	absolute	1.unadjusted - 3.adj.gnomad	0.95-0.98	0.0754655	23.6533	<1.00E-16
AFR_exome	absolute	2.adj.1000G - 3.adj.gnomad	0.95-0.98	0.000256148	0.0802851	0.996453
AFR_exome	absolute	1.unadjusted - 2.adj.1000G	0.98-0.99	0.0832784	16.328	<1.00E-16
AFR_exome	absolute	1.unadjusted - 3.adj.gnomad	0.98-0.99	0.0839292	16.4556	<1.00E-16
AFR_exome	absolute	2.adj.1000G - 3.adj.gnomad	0.98-0.99	0.000650877	0.127615	0.991062
AFR_exome	absolute	1.unadjusted - 2.adj.1000G	0.99-1	0.0809874	15.8788	<1.00E-16
AFR_exome	absolute	1.unadjusted - 3.adj.gnomad	0.99-1	0.0831874	16.3102	<1.00E-16
AFR_exome	absolute	2.adj.1000G - 3.adj.gnomad	0.99-1	0.00219999	0.431343	0.902544
AFR_exome	relative	1.unadjusted - 2.adj.1000G	overall	0.405293	28.0674	<1.00E-16
AFR_exome	relative	1.unadjusted - 3.adj.gnomad	overall	0.420466	29.1181	<1.00E-16
AFR_exome	relative	2.adj.1000G - 3.adj.gnomad	overall	0.0151722	1.05071	0.544843
AFR_exome	relative	1.unadjusted - 2.adj.1000G	0-0.01	6.35022	99.6542	<1.00E-16
AFR_exome	relative	1.unadjusted - 3.adj.gnomad	0-0.01	6.59304	103.465	<1.00E-16
AFR_exome	relative	2.adj.1000G - 3.adj.gnomad	0-0.01	0.242818	3.81055	0.00040748
AFR_exome	relative	1.unadjusted - 2.adj.1000G	0.01-0.02	0.853742	9.381	2.81997e-14
AFR_exome	relative	1.unadjusted - 3.adj.gnomad	0.01-0.02	0.889834	9.77758	3.24185e-14
AFR_exome	relative	2.adj.1000G - 3.adj.gnomad	0.01-0.02	0.0360918	0.396581	0.916968
AFR_exome	relative	1.unadjusted - 2.adj.1000G	0.02-0.05	0.315502	5.972	7.02779e-09
AFR_exome	relative	1.unadjusted - 3.adj.gnomad	0.02-0.05	0.325779	6.16654	2.09352e-09
AFR_exome	relative	2.adj.1000G - 3.adj.gnomad	0.02-0.05	0.0102771	0.194532	0.979354
AFR_exome	relative	1.unadjusted - 2.adj.1000G	0.05-0.1	0.117897	2.76075	0.015906
AFR_exome	relative	1.unadjusted - 3.adj.gnomad	0.05-0.1	0.12123	2.83878	0.0125859
AFR_exome	relative	2.adj.1000G - 3.adj.gnomad	0.05-0.1	0.00333219	0.0780285	0.996649
AFR_exome	relative	1.unadjusted - 2.adj.1000G	0.1-0.3	0.0545832	2.04584	0.101445
AFR_exome	relative	1.unadjusted - 3.adj.gnomad	0.1-0.3	0.0570297	2.13754	0.0824016
AFR_exome	relative	2.adj.1000G - 3.adj.gnomad	0.1-0.3	0.00244648	0.0916969	0.995375
AFR_exome	relative	1.unadjusted - 2.adj.1000G	0.3-0.5	0.037056	0.973994	0.593339
AFR_exome	relative	1.unadjusted - 3.adj.gnomad	0.3-0.5	0.0380345	0.999712	0.57703
AFR_exome	relative	2.adj.1000G - 3.adj.gnomad	0.3-0.5	0.000978436	0.0257176	0.999635
AFR_exome	relative	1.unadjusted - 2.adj.1000G	0.5-0.7	0.0767268	1.46815	0.306328
AFR_exome	relative	1.unadjusted - 3.adj.gnomad	0.5-0.7	0.0772775	1.47868	0.301174
AFR_exome	relative	2.adj.1000G - 3.adj.gnomad	0.5-0.7	0.000550672	0.010537	0.999939
AFR_exome	relative	1.unadjusted - 2.adj.1000G	0.7-0.9	0.2855	4.08202	0.000132121
AFR_exome	relative	1.unadjusted - 3.adj.gnomad	0.7-0.9	0.287643	4.11265	0.000115823
AFR_exome	relative	2.adj.1000G - 3.adj.gnomad	0.7-0.9	0.00214247	0.0306327	0.999483
AFR_exome	relative	1.unadjusted - 2.adj.1000G	0.9-0.95	1.02538	5.54124	9.00111e-08
AFR_exome	relative	1.unadjusted - 3.adj.gnomad	0.9-0.95	1.03297	5.58224	7.11646e-08
AFR_exome	relative	2.adj.1000G - 3.adj.gnomad	0.9-0.95	0.0075878	0.0410049	0.999073
AFR_exome	relative	1.unadjusted - 2.adj.1000G	0.95-0.98	2.34131	7.41319	3.90354e-13
AFR_exome	relative	1.unadjusted - 3.adj.gnomad	0.95-0.98	2.35007	7.44092	3.19633e-13
AFR_exome	relative	2.adj.1000G - 3.adj.gnomad	0.95-0.98	0.00875804	0.0277302	0.999576
AFR_exome	relative	1.unadjusted - 2.adj.1000G	0.98-0.99	5.88588	11.6578	<1.00E-16
AFR_exome	relative	1.unadjusted - 3.adj.gnomad	0.98-0.99	5.91904	11.7235	<1.00E-16
AFR_exome	relative	2.adj.1000G - 3.adj.gnomad	0.98-0.99	0.033166	0.0656897	0.997624
AFR_exome	relative	1.unadjusted - 2.adj.1000G	0.99-1	11.9677	23.7037	<1.00E-16
AFR_exome	relative	1.unadjusted - 3.adj.gnomad	0.99-1	12.3678	24.496	<1.00E-16
AFR_exome	relative	2.adj.1000G - 3.adj.gnomad	0.99-1	0.400037	0.792326	0.707754
AMR_exome	absolute	1.unadjusted - 2.adj.1000G	overall	0.0107371	28.6445	<1.00E-16
AMR_exome	absolute	1.unadjusted - 3.adj.gnomad	overall	0.0107089	28.5691	<1.00E-16
AMR_exome	absolute	2.adj.1000G - 3.adj.gnomad	overall	-2.82665e-05	-0.0754093	0.99687
AMR_exome	absolute	1.unadjusted - 2.adj.1000G	0-0.01	0.00680005	6.31848	7.92291e-10
AMR_exome	absolute	1.unadjusted - 3.adj.gnomad	0-0.01	0.00665594	6.18458	1.86757e-09
AMR_exome	absolute	2.adj.1000G - 3.adj.gnomad	0-0.01	-0.00014411	-0.133904	0.990164
AMR_exome	absolute	1.unadjusted - 2.adj.1000G	0.01-0.02	0.0100529	4.52507	1.79929e-05
AMR_exome	absolute	1.unadjusted - 3.adj.gnomad	0.01-0.02	0.00963628	4.33753	4.28364e-05
AMR_exome	absolute	2.adj.1000G - 3.adj.gnomad	0.01-0.02	-0.000416625	-0.187533	0.980799
AMR_exome	absolute	1.unadjusted - 2.adj.1000G	0.02-0.05	0.010273	8.04188	4.18554e-14
AMR_exome	absolute	1.unadjusted - 3.adj.gnomad	0.02-0.05	0.0100602	7.87531	5.41789e-14
AMR_exome	absolute	2.adj.1000G - 3.adj.gnomad	0.02-0.05	-0.00021278	-0.166567	0.984821
AMR_exome	absolute	1.unadjusted - 2.adj.1000G	0.05-0.1	0.00868961	8.34426	3.15303e-14
AMR_exome	absolute	1.unadjusted - 3.adj.gnomad	0.05-0.1	0.0083691	8.03649	4.17444e-14
AMR_exome	absolute	2.adj.1000G - 3.adj.gnomad	0.05-0.1	-0.000320506	-0.307768	0.949127
AMR_exome	absolute	1.unadjusted - 2.adj.1000G	0.1-0.3	0.0107499	16.5872	<1.00E-16
AMR_exome	absolute	1.unadjusted - 3.adj.gnomad	0.1-0.3	0.0109367	16.8756	<1.00E-16
AMR_exome	absolute	2.adj.1000G - 3.adj.gnomad	0.1-0.3	0.00018685	0.288313	0.955213
AMR_exome	absolute	1.unadjusted - 2.adj.1000G	0.3-0.5	0.0120162	12.8229	<1.00E-16
AMR_exome	absolute	1.unadjusted - 3.adj.gnomad	0.3-0.5	0.0121155	12.9288	<1.00E-16
AMR_exome	absolute	2.adj.1000G - 3.adj.gnomad	0.3-0.5	9.92286e-05	0.10589	0.993837
AMR_exome	absolute	1.unadjusted - 2.adj.1000G	0.5-0.7	0.0129956	10.1181	3.07532e-14
AMR_exome	absolute	1.unadjusted - 3.adj.gnomad	0.5-0.7	0.013036	10.1496	2.87548e-14
AMR_exome	absolute	2.adj.1000G - 3.adj.gnomad	0.5-0.7	4.03906e-05	0.0314473	0.999455
AMR_exome	absolute	1.unadjusted - 2.adj.1000G	0.7-0.9	0.0176502	10.2399	2.4869e-14
AMR_exome	absolute	1.unadjusted - 3.adj.gnomad	0.7-0.9	0.0173792	10.0827	3.25295e-14
AMR_exome	absolute	2.adj.1000G - 3.adj.gnomad	0.7-0.9	-0.000271011	-0.157229	0.986464
AMR_exome	absolute	1.unadjusted - 2.adj.1000G	0.9-0.95	0.0110533	2.35735	0.0482979
AMR_exome	absolute	1.unadjusted - 3.adj.gnomad	0.9-0.95	0.0107289	2.28817	0.0574526
AMR_exome	absolute	2.adj.1000G - 3.adj.gnomad	0.9-0.95	-0.00032439	-0.0691829	0.997365
AMR_exome	absolute	1.unadjusted - 2.adj.1000G	0.95-0.98	0.0326437	4.19821	7.97977e-05
AMR_exome	absolute	1.unadjusted - 3.adj.gnomad	0.95-0.98	0.030785	3.95918	0.000221935
AMR_exome	absolute	2.adj.1000G - 3.adj.gnomad	0.95-0.98	-0.00185863	-0.239034	0.968993
AMR_exome	absolute	1.unadjusted - 2.adj.1000G	0.98-0.99	0.044696	3.85603	0.000339137
AMR_exome	absolute	1.unadjusted - 3.adj.gnomad	0.98-0.99	0.0439721	3.79358	0.000436151
AMR_exome	absolute	2.adj.1000G - 3.adj.gnomad	0.98-0.99	-0.000723818	-0.0624455	0.997852
AMR_exome	absolute	1.unadjusted - 2.adj.1000G	0.99-1	-0.00469388	-0.381792	0.922803
AMR_exome	absolute	1.unadjusted - 3.adj.gnomad	0.99-1	-0.0057967	-0.471494	0.8847
AMR_exome	absolute	2.adj.1000G - 3.adj.gnomad	0.99-1	-0.00110283	-0.0897021	0.995574
AMR_exome	relative	1.unadjusted - 2.adj.1000G	overall	0.170748	30.7303	<1.00E-16
AMR_exome	relative	1.unadjusted - 3.adj.gnomad	overall	0.166619	29.9872	<1.00E-16
AMR_exome	relative	2.adj.1000G - 3.adj.gnomad	overall	-0.00412855	-0.743034	0.737835
AMR_exome	relative	1.unadjusted - 2.adj.1000G	0-0.01	0.266162	15.033	<1.00E-16
AMR_exome	relative	1.unadjusted - 3.adj.gnomad	0-0.01	0.25768	14.5539	<1.00E-16
AMR_exome	relative	2.adj.1000G - 3.adj.gnomad	0-0.01	-0.00848156	-0.479044	0.88121
AMR_exome	relative	1.unadjusted - 2.adj.1000G	0.01-0.02	0.176339	4.76493	5.64259e-06
AMR_exome	relative	1.unadjusted - 3.adj.gnomad	0.01-0.02	0.16019	4.32856	4.46128e-05
AMR_exome	relative	2.adj.1000G - 3.adj.gnomad	0.01-0.02	-0.0161491	-0.436372	0.900376
AMR_exome	relative	1.unadjusted - 2.adj.1000G	0.02-0.05	0.239705	11.2188	6.66134e-15
AMR_exome	relative	1.unadjusted - 3.adj.gnomad	0.02-0.05	0.221591	10.371	2.65343e-14
AMR_exome	relative	2.adj.1000G - 3.adj.gnomad	0.02-0.05	-0.0181147	-0.847816	0.673213
AMR_exome	relative	1.unadjusted - 2.adj.1000G	0.05-0.1	0.13948	8.14813	3.70814e-14
AMR_exome	relative	1.unadjusted - 3.adj.gnomad	0.05-0.1	0.128438	7.50307	2.06279e-13
AMR_exome	relative	2.adj.1000G - 3.adj.gnomad	0.05-0.1	-0.0110422	-0.645058	0.795164
AMR_exome	relative	1.unadjusted - 2.adj.1000G	0.1-0.3	0.17465	17.6006	<1.00E-16
AMR_exome	relative	1.unadjusted - 3.adj.gnomad	0.1-0.3	0.172475	17.3814	<1.00E-16
AMR_exome	relative	2.adj.1000G - 3.adj.gnomad	0.1-0.3	-0.00217536	-0.219225	0.973854
AMR_exome	relative	1.unadjusted - 2.adj.1000G	0.3-0.5	0.167219	12.2258	<1.00E-16
AMR_exome	relative	1.unadjusted - 3.adj.gnomad	0.3-0.5	0.167426	12.2409	<1.00E-16
AMR_exome	relative	2.adj.1000G - 3.adj.gnomad	0.3-0.5	0.000207159	0.0151459	0.999874
AMR_exome	relative	1.unadjusted - 2.adj.1000G	0.5-0.7	0.140271	7.50427	2.04947e-13
AMR_exome	relative	1.unadjusted - 3.adj.gnomad	0.5-0.7	0.143124	7.65692	7.53841e-14
AMR_exome	relative	2.adj.1000G - 3.adj.gnomad	0.5-0.7	0.00285335	0.152649	0.987236
AMR_exome	relative	1.unadjusted - 2.adj.1000G	0.7-0.9	0.139851	5.57507	7.4158e-08
AMR_exome	relative	1.unadjusted - 3.adj.gnomad	0.7-0.9	0.138631	5.52643	9.79395e-08
AMR_exome	relative	2.adj.1000G - 3.adj.gnomad	0.7-0.9	-0.00122009	-0.0486384	0.998697
AMR_exome	relative	1.unadjusted - 2.adj.1000G	0.9-0.95	0.0789844	1.15748	0.478746
AMR_exome	relative	1.unadjusted - 3.adj.gnomad	0.9-0.95	0.0787511	1.15406	0.480825
AMR_exome	relative	2.adj.1000G - 3.adj.gnomad	0.9-0.95	-0.000233371	-0.00341992	0.999994
AMR_exome	relative	1.unadjusted - 2.adj.1000G	0.95-0.98	0.247264	2.18507	0.0737267
AMR_exome	relative	1.unadjusted - 3.adj.gnomad	0.95-0.98	0.238365	2.10642	0.088512
AMR_exome	relative	2.adj.1000G - 3.adj.gnomad	0.95-0.98	-0.00889945	-0.0786442	0.996596
AMR_exome	relative	1.unadjusted - 2.adj.1000G	0.98-0.99	0.269174	1.59567	0.247471
AMR_exome	relative	1.unadjusted - 3.adj.gnomad	0.98-0.99	0.269405	1.59704	0.24688
AMR_exome	relative	2.adj.1000G - 3.adj.gnomad	0.98-0.99	0.000231439	0.00137198	0.999999
AMR_exome	relative	1.unadjusted - 2.adj.1000G	0.99-1	0.0522056	0.291777	0.954156
AMR_exome	relative	1.unadjusted - 3.adj.gnomad	0.99-1	0.0479444	0.267961	0.961192
AMR_exome	relative	2.adj.1000G - 3.adj.gnomad	0.99-1	-0.00426122	-0.0238159	0.999687
AFR_genome	absolute	1.unadjusted - 2.adj.1000G	overall	0.0181562	677.19	<1.00E-16
AFR_genome	absolute	1.unadjusted - 3.adj.gnomad	overall	0.0185185	690.702	<1.00E-16
AFR_genome	absolute	2.adj.1000G - 3.adj.gnomad	overall	0.000362269	13.5119	<1.00E-16
AFR_genome	absolute	1.unadjusted - 2.adj.1000G	0-0.01	0.0160343	186.947	<1.00E-16
AFR_genome	absolute	1.unadjusted - 3.adj.gnomad	0-0.01	0.0167328	195.09	<1.00E-16
AFR_genome	absolute	2.adj.1000G - 3.adj.gnomad	0-0.01	0.000698406	8.14285	3.77476e-14
AFR_genome	absolute	1.unadjusted - 2.adj.1000G	0.01-0.02	0.0204656	132.667	<1.00E-16
AFR_genome	absolute	1.unadjusted - 3.adj.gnomad	0.01-0.02	0.0210627	136.538	<1.00E-16
AFR_genome	absolute	2.adj.1000G - 3.adj.gnomad	0.01-0.02	0.000597056	3.87038	0.000319911
AFR_genome	absolute	1.unadjusted - 2.adj.1000G	0.02-0.05	0.015183	173.617	<1.00E-16
AFR_genome	absolute	1.unadjusted - 3.adj.gnomad	0.02-0.05	0.0156157	178.566	<1.00E-16
AFR_genome	absolute	2.adj.1000G - 3.adj.gnomad	0.02-0.05	0.000432741	4.94839	2.23784e-06
AFR_genome	absolute	1.unadjusted - 2.adj.1000G	0.05-0.1	0.0108836	170.786	<1.00E-16
AFR_genome	absolute	1.unadjusted - 3.adj.gnomad	0.05-0.1	0.0112004	175.757	<1.00E-16
AFR_genome	absolute	2.adj.1000G - 3.adj.gnomad	0.05-0.1	0.000316785	4.97101	1.99209e-06
AFR_genome	absolute	1.unadjusted - 2.adj.1000G	0.1-0.3	0.0106107	283.295	<1.00E-16
AFR_genome	absolute	1.unadjusted - 3.adj.gnomad	0.1-0.3	0.010902	291.073	<1.00E-16
AFR_genome	absolute	2.adj.1000G - 3.adj.gnomad	0.1-0.3	0.000291348	7.77871	3.9635e-14
AFR_genome	absolute	1.unadjusted - 2.adj.1000G	0.3-0.5	0.0152431	293.74	<1.00E-16
AFR_genome	absolute	1.unadjusted - 3.adj.gnomad	0.3-0.5	0.0155475	299.606	<1.00E-16
AFR_genome	absolute	2.adj.1000G - 3.adj.gnomad	0.3-0.5	0.000304415	5.86619	1.33704e-08
AFR_genome	absolute	1.unadjusted - 2.adj.1000G	0.5-0.7	0.0311951	451.969	<1.00E-16
AFR_genome	absolute	1.unadjusted - 3.adj.gnomad	0.5-0.7	0.0315454	457.044	<1.00E-16
AFR_genome	absolute	2.adj.1000G - 3.adj.gnomad	0.5-0.7	0.000350274	5.07493	1.16e-06
AFR_genome	absolute	1.unadjusted - 2.adj.1000G	0.7-0.9	0.0580158	621.293	<1.00E-16
AFR_genome	absolute	1.unadjusted - 3.adj.gnomad	0.7-0.9	0.0584748	626.209	<1.00E-16
AFR_genome	absolute	2.adj.1000G - 3.adj.gnomad	0.7-0.9	0.000459056	4.91604	2.64045e-06
AFR_genome	absolute	1.unadjusted - 2.adj.1000G	0.9-0.95	0.0789073	307.622	<1.00E-16
AFR_genome	absolute	1.unadjusted - 3.adj.gnomad	0.9-0.95	0.0796111	310.366	<1.00E-16
AFR_genome	absolute	2.adj.1000G - 3.adj.gnomad	0.9-0.95	0.00070374	2.74355	0.0167346
AFR_genome	absolute	1.unadjusted - 2.adj.1000G	0.95-0.98	0.0850343	211.703	<1.00E-16
AFR_genome	absolute	1.unadjusted - 3.adj.gnomad	0.95-0.98	0.0859399	213.957	<1.00E-16
AFR_genome	absolute	2.adj.1000G - 3.adj.gnomad	0.95-0.98	0.000905579	2.25454	0.0623969
AFR_genome	absolute	1.unadjusted - 2.adj.1000G	0.98-0.99	0.0872459	110.854	<1.00E-16
AFR_genome	absolute	1.unadjusted - 3.adj.gnomad	0.98-0.99	0.088169	112.026	<1.00E-16
AFR_genome	absolute	2.adj.1000G - 3.adj.gnomad	0.98-0.99	0.000923074	1.17285	0.469436
AFR_genome	absolute	1.unadjusted - 2.adj.1000G	0.99-1	0.0867894	89.9903	<1.00E-16
AFR_genome	absolute	1.unadjusted - 3.adj.gnomad	0.99-1	0.0875424	90.7711	<1.00E-16
AFR_genome	absolute	2.adj.1000G - 3.adj.gnomad	0.99-1	0.000753026	0.780799	0.714847
AFR_genome	relative	1.unadjusted - 2.adj.1000G	overall	0.443542	211.113	<1.00E-16
AFR_genome	relative	1.unadjusted - 3.adj.gnomad	overall	0.456216	217.146	<1.00E-16
AFR_genome	relative	2.adj.1000G - 3.adj.gnomad	overall	0.0126737	6.0323	4.84757e-09
AFR_genome	relative	1.unadjusted - 2.adj.1000G	0-0.01	8.10512	801.221	<1.00E-16
AFR_genome	relative	1.unadjusted - 3.adj.gnomad	0-0.01	8.3802	828.414	<1.00E-16
AFR_genome	relative	2.adj.1000G - 3.adj.gnomad	0-0.01	0.275074	27.1921	<1.00E-16
AFR_genome	relative	1.unadjusted - 2.adj.1000G	0.01-0.02	1.3979	97.3699	<1.00E-16
AFR_genome	relative	1.unadjusted - 3.adj.gnomad	0.01-0.02	1.43821	100.178	<1.00E-16
AFR_genome	relative	2.adj.1000G - 3.adj.gnomad	0.01-0.02	0.040313	2.80798	0.0138147
AFR_genome	relative	1.unadjusted - 2.adj.1000G	0.02-0.05	0.470867	57.8555	<1.00E-16
AFR_genome	relative	1.unadjusted - 3.adj.gnomad	0.02-0.05	0.484035	59.4734	<1.00E-16
AFR_genome	relative	2.adj.1000G - 3.adj.gnomad	0.02-0.05	0.0131683	1.61799	0.237973
AFR_genome	relative	1.unadjusted - 2.adj.1000G	0.05-0.1	0.152784	25.7613	<1.00E-16
AFR_genome	relative	1.unadjusted - 3.adj.gnomad	0.05-0.1	0.157206	26.507	<1.00E-16
AFR_genome	relative	2.adj.1000G - 3.adj.gnomad	0.05-0.1	0.0044225	0.745691	0.736231
AFR_genome	relative	1.unadjusted - 2.adj.1000G	0.1-0.3	0.061391	17.6121	<1.00E-16
AFR_genome	relative	1.unadjusted - 3.adj.gnomad	0.1-0.3	0.0630845	18.0979	<1.00E-16
AFR_genome	relative	2.adj.1000G - 3.adj.gnomad	0.1-0.3	0.00169348	0.485831	0.878037
AFR_genome	relative	1.unadjusted - 2.adj.1000G	0.3-0.5	0.0389318	8.06132	4.05231e-14
AFR_genome	relative	1.unadjusted - 3.adj.gnomad	0.3-0.5	0.0397328	8.22717	3.475e-14
AFR_genome	relative	2.adj.1000G - 3.adj.gnomad	0.3-0.5	0.000800998	0.165856	0.984949
AFR_genome	relative	1.unadjusted - 2.adj.1000G	0.5-0.7	0.0802407	12.4919	<1.00E-16
AFR_genome	relative	1.unadjusted - 3.adj.gnomad	0.5-0.7	0.0811317	12.6306	<1.00E-16
AFR_genome	relative	2.adj.1000G - 3.adj.gnomad	0.5-0.7	0.000890994	0.13871	0.989449
AFR_genome	relative	1.unadjusted - 2.adj.1000G	0.7-0.9	0.310551	35.7349	<1.00E-16
AFR_genome	relative	1.unadjusted - 3.adj.gnomad	0.7-0.9	0.313043	36.0218	<1.00E-16
AFR_genome	relative	2.adj.1000G - 3.adj.gnomad	0.7-0.9	0.00249249	0.28681	0.955668
AFR_genome	relative	1.unadjusted - 2.adj.1000G	0.9-0.95	1.08111	45.2878	<1.00E-16
AFR_genome	relative	1.unadjusted - 3.adj.gnomad	0.9-0.95	1.09115	45.7085	<1.00E-16
AFR_genome	relative	2.adj.1000G - 3.adj.gnomad	0.9-0.95	0.0100429	0.420696	0.907066
AFR_genome	relative	1.unadjusted - 2.adj.1000G	0.95-0.98	2.53615	67.845	<1.00E-16
AFR_genome	relative	1.unadjusted - 3.adj.gnomad	0.95-0.98	2.5637	68.582	<1.00E-16
AFR_genome	relative	2.adj.1000G - 3.adj.gnomad	0.95-0.98	0.0275508	0.737015	0.741459
AFR_genome	relative	1.unadjusted - 2.adj.1000G	0.98-0.99	5.98606	81.7253	<1.00E-16
AFR_genome	relative	1.unadjusted - 3.adj.gnomad	0.98-0.99	6.04471	82.526	<1.00E-16
AFR_genome	relative	2.adj.1000G - 3.adj.gnomad	0.98-0.99	0.0586491	0.800712	0.702574
AFR_genome	relative	1.unadjusted - 2.adj.1000G	0.99-1	16.5201	184.057	<1.00E-16
AFR_genome	relative	1.unadjusted - 3.adj.gnomad	0.99-1	16.5616	184.52	<1.00E-16
AFR_genome	relative	2.adj.1000G - 3.adj.gnomad	0.99-1	0.041551	0.462936	0.888605
AMR_genome	absolute	1.unadjusted - 2.adj.1000G	overall	0.0195568	322.259	<1.00E-16
AMR_genome	absolute	1.unadjusted - 3.adj.gnomad	overall	0.0183674	302.662	<1.00E-16
AMR_genome	absolute	2.adj.1000G - 3.adj.gnomad	overall	-0.0011893	-19.5976	<1.00E-16
AMR_genome	absolute	1.unadjusted - 2.adj.1000G	0-0.01	0.0162491	70.2008	<1.00E-16
AMR_genome	absolute	1.unadjusted - 3.adj.gnomad	0-0.01	0.0152235	65.7695	<1.00E-16
AMR_genome	absolute	2.adj.1000G - 3.adj.gnomad	0-0.01	-0.00102569	-4.43126	2.78872e-05
AMR_genome	absolute	1.unadjusted - 2.adj.1000G	0.01-0.02	0.0179924	43.2186	<1.00E-16
AMR_genome	absolute	1.unadjusted - 3.adj.gnomad	0.01-0.02	0.0168783	40.5424	<1.00E-16
AMR_genome	absolute	2.adj.1000G - 3.adj.gnomad	0.01-0.02	-0.00111414	-2.67621	0.0203552
AMR_genome	absolute	1.unadjusted - 2.adj.1000G	0.02-0.05	0.0163024	69.0764	<1.00E-16
AMR_genome	absolute	1.unadjusted - 3.adj.gnomad	0.02-0.05	0.0154149	65.3159	<1.00E-16
AMR_genome	absolute	2.adj.1000G - 3.adj.gnomad	0.02-0.05	-0.000887487	-3.76046	0.000497635
AMR_genome	absolute	1.unadjusted - 2.adj.1000G	0.05-0.1	0.0145091	84.3641	<1.00E-16
AMR_genome	absolute	1.unadjusted - 3.adj.gnomad	0.05-0.1	0.0136013	79.0858	<1.00E-16
AMR_genome	absolute	2.adj.1000G - 3.adj.gnomad	0.05-0.1	-0.000907781	-5.27836	3.90376e-07
AMR_genome	absolute	1.unadjusted - 2.adj.1000G	0.1-0.3	0.017562	173.745	<1.00E-16
AMR_genome	absolute	1.unadjusted - 3.adj.gnomad	0.1-0.3	0.016503	163.268	<1.00E-16
AMR_genome	absolute	2.adj.1000G - 3.adj.gnomad	0.1-0.3	-0.00105901	-10.477	2.74225e-14
AMR_genome	absolute	1.unadjusted - 2.adj.1000G	0.3-0.5	0.0223109	159.312	<1.00E-16
AMR_genome	absolute	1.unadjusted - 3.adj.gnomad	0.3-0.5	0.0209328	149.472	<1.00E-16
AMR_genome	absolute	2.adj.1000G - 3.adj.gnomad	0.3-0.5	-0.00137803	-9.83987	2.95319e-14
AMR_genome	absolute	1.unadjusted - 2.adj.1000G	0.5-0.7	0.0257867	138.44	<1.00E-16
AMR_genome	absolute	1.unadjusted - 3.adj.gnomad	0.5-0.7	0.0242504	130.192	<1.00E-16
AMR_genome	absolute	2.adj.1000G - 3.adj.gnomad	0.5-0.7	-0.00153635	-8.24813	3.40838e-14
AMR_genome	absolute	1.unadjusted - 2.adj.1000G	0.7-0.9	0.0280587	111.342	<1.00E-16
AMR_genome	absolute	1.unadjusted - 3.adj.gnomad	0.7-0.9	0.0263239	104.458	<1.00E-16
AMR_genome	absolute	2.adj.1000G - 3.adj.gnomad	0.7-0.9	-0.00173478	-6.88393	1.74892e-11
AMR_genome	absolute	1.unadjusted - 2.adj.1000G	0.9-0.95	0.0320345	46.2767	<1.00E-16
AMR_genome	absolute	1.unadjusted - 3.adj.gnomad	0.9-0.95	0.02932	42.3553	<1.00E-16
AMR_genome	absolute	2.adj.1000G - 3.adj.gnomad	0.9-0.95	-0.00271456	-3.92142	0.000259514
AMR_genome	absolute	1.unadjusted - 2.adj.1000G	0.95-0.98	0.0310385	28.6336	<1.00E-16
AMR_genome	absolute	1.unadjusted - 3.adj.gnomad	0.95-0.98	0.0299506	27.63	<1.00E-16
AMR_genome	absolute	2.adj.1000G - 3.adj.gnomad	0.95-0.98	-0.00108782	-1.00354	0.574608
AMR_genome	absolute	1.unadjusted - 2.adj.1000G	0.98-0.99	0.0322283	15.1735	<1.00E-16
AMR_genome	absolute	1.unadjusted - 3.adj.gnomad	0.98-0.99	0.0322377	15.1779	<1.00E-16
AMR_genome	absolute	2.adj.1000G - 3.adj.gnomad	0.98-0.99	9.32487e-06	0.00439027	0.999989
AMR_genome	absolute	1.unadjusted - 2.adj.1000G	0.99-1	0.0371544	14.2752	<1.00E-16
AMR_genome	absolute	1.unadjusted - 3.adj.gnomad	0.99-1	0.0350734	13.4757	<1.00E-16
AMR_genome	absolute	2.adj.1000G - 3.adj.gnomad	0.99-1	-0.00208098	-0.799542	0.703298
AMR_genome	relative	1.unadjusted - 2.adj.1000G	overall	0.350593	354.832	<1.00E-16
AMR_genome	relative	1.unadjusted - 3.adj.gnomad	overall	0.332178	336.195	<1.00E-16
AMR_genome	relative	2.adj.1000G - 3.adj.gnomad	overall	-0.0184149	-18.6375	<1.00E-16
AMR_genome	relative	1.unadjusted - 2.adj.1000G	0-0.01	0.382525	117.709	<1.00E-16
AMR_genome	relative	1.unadjusted - 3.adj.gnomad	0-0.01	0.353019	108.63	<1.00E-16
AMR_genome	relative	2.adj.1000G - 3.adj.gnomad	0-0.01	-0.0295063	-9.0796	3.90799e-14
AMR_genome	relative	1.unadjusted - 2.adj.1000G	0.01-0.02	0.342391	59.2552	<1.00E-16
AMR_genome	relative	1.unadjusted - 3.adj.gnomad	0.01-0.02	0.307006	53.1313	<1.00E-16
AMR_genome	relative	2.adj.1000G - 3.adj.gnomad	0.01-0.02	-0.0353853	-6.12388	2.73894e-09
AMR_genome	relative	1.unadjusted - 2.adj.1000G	0.02-0.05	0.309515	90.0479	<1.00E-16
AMR_genome	relative	1.unadjusted - 3.adj.gnomad	0.02-0.05	0.287607	83.6742	<1.00E-16
AMR_genome	relative	2.adj.1000G - 3.adj.gnomad	0.02-0.05	-0.0219076	-6.37363	5.53735e-10
AMR_genome	relative	1.unadjusted - 2.adj.1000G	0.05-0.1	0.22792	88.773	<1.00E-16
AMR_genome	relative	1.unadjusted - 3.adj.gnomad	0.05-0.1	0.204368	79.5995	<1.00E-16
AMR_genome	relative	2.adj.1000G - 3.adj.gnomad	0.05-0.1	-0.0235526	-9.17355	3.5083e-14
AMR_genome	relative	1.unadjusted - 2.adj.1000G	0.1-0.3	0.247401	175.899	<1.00E-16
AMR_genome	relative	1.unadjusted - 3.adj.gnomad	0.1-0.3	0.227348	161.641	<1.00E-16
AMR_genome	relative	2.adj.1000G - 3.adj.gnomad	0.1-0.3	-0.0200531	-14.2575	<1.00E-16
AMR_genome	relative	1.unadjusted - 2.adj.1000G	0.3-0.5	0.258914	137.878	<1.00E-16
AMR_genome	relative	1.unadjusted - 3.adj.gnomad	0.3-0.5	0.242161	128.956	<1.00E-16
AMR_genome	relative	2.adj.1000G - 3.adj.gnomad	0.3-0.5	-0.0167534	-8.9216	2.13163e-14
AMR_genome	relative	1.unadjusted - 2.adj.1000G	0.5-0.7	0.217549	87.3919	<1.00E-16
AMR_genome	relative	1.unadjusted - 3.adj.gnomad	0.5-0.7	0.206931	83.1266	<1.00E-16
AMR_genome	relative	2.adj.1000G - 3.adj.gnomad	0.5-0.7	-0.0106178	-4.26529	5.92856e-05
AMR_genome	relative	1.unadjusted - 2.adj.1000G	0.7-0.9	0.195662	58.109	<1.00E-16
AMR_genome	relative	1.unadjusted - 3.adj.gnomad	0.7-0.9	0.186025	55.2469	<1.00E-16
AMR_genome	relative	2.adj.1000G - 3.adj.gnomad	0.7-0.9	-0.00963699	-2.86206	0.0117228
AMR_genome	relative	1.unadjusted - 2.adj.1000G	0.9-0.95	0.210042	22.7087	<1.00E-16
AMR_genome	relative	1.unadjusted - 3.adj.gnomad	0.9-0.95	0.197966	21.4032	<1.00E-16
AMR_genome	relative	2.adj.1000G - 3.adj.gnomad	0.9-0.95	-0.0120756	-1.30556	0.392028
AMR_genome	relative	1.unadjusted - 2.adj.1000G	0.95-0.98	0.205978	14.2213	<1.00E-16
AMR_genome	relative	1.unadjusted - 3.adj.gnomad	0.95-0.98	0.197045	13.6045	<1.00E-16
AMR_genome	relative	2.adj.1000G - 3.adj.gnomad	0.95-0.98	-0.00893385	-0.616818	0.810914
AMR_genome	relative	1.unadjusted - 2.adj.1000G	0.98-0.99	0.204703	7.21298	1.66389e-12
AMR_genome	relative	1.unadjusted - 3.adj.gnomad	0.98-0.99	0.201788	7.11026	3.49676e-12
AMR_genome	relative	2.adj.1000G - 3.adj.gnomad	0.98-0.99	-0.00291497	-0.102713	0.994201
AMR_genome	relative	1.unadjusted - 2.adj.1000G	0.99-1	0.276465	7.9498	4.74065e-14
AMR_genome	relative	1.unadjusted - 3.adj.gnomad	0.99-1	0.263348	7.57261	1.28453e-13
AMR_genome	relative	2.adj.1000G - 3.adj.gnomad	0.99-1	-0.0131172	-0.377186	0.924582

### Sheet: Table S9. Adjusted means
Group	Difference	Adjustment	Tag	emmean	lower 95% CI	upper 95% CI
AFR_exome	absolute	1.unadjusted	overall	0.0267527	0.0264022	0.0271033
AFR_exome	absolute	2.adj.1000G	overall	0.0117257	0.0113752	0.0120763
AFR_exome	absolute	3.adj.gnomad	overall	0.0113604	0.0110099	0.011711
AFR_exome	absolute	1.unadjusted	0-0.01	0.0130428	0.012259	0.0138266
AFR_exome	absolute	2.adj.1000G	0-0.01	0.00254502	0.00176119	0.00332885
AFR_exome	absolute	3.adj.gnomad	0-0.01	0.00209219	0.00130835	0.00287602
AFR_exome	absolute	1.unadjusted	0.01-0.02	0.017915	0.0163406	0.0194893
AFR_exome	absolute	2.adj.1000G	0.01-0.02	0.00522883	0.00365449	0.00680318
AFR_exome	absolute	3.adj.gnomad	0.01-0.02	0.00472714	0.00315279	0.00630148
AFR_exome	absolute	1.unadjusted	0.02-0.05	0.016947	0.0160301	0.0178638
AFR_exome	absolute	2.adj.1000G	0.02-0.05	0.00663873	0.00572189	0.00755557
AFR_exome	absolute	3.adj.gnomad	0.02-0.05	0.00630655	0.00538971	0.00722339
AFR_exome	absolute	1.unadjusted	0.05-0.1	0.0177844	0.0170416	0.0185272
AFR_exome	absolute	2.adj.1000G	0.05-0.1	0.00938515	0.00864235	0.010128
AFR_exome	absolute	3.adj.gnomad	0.05-0.1	0.00914627	0.00840347	0.00988907
AFR_exome	absolute	1.unadjusted	0.1-0.3	0.0225716	0.0221028	0.0230405
AFR_exome	absolute	2.adj.1000G	0.1-0.3	0.0133072	0.0128384	0.0137761
AFR_exome	absolute	3.adj.gnomad	0.1-0.3	0.0129117	0.0124428	0.0133806
AFR_exome	absolute	1.unadjusted	0.3-0.5	0.0314586	0.0307958	0.0321214
AFR_exome	absolute	2.adj.1000G	0.3-0.5	0.0169187	0.0162559	0.0175815
AFR_exome	absolute	3.adj.gnomad	0.3-0.5	0.016529	0.0158662	0.0171917
AFR_exome	absolute	1.unadjusted	0.5-0.7	0.046391	0.0454843	0.0472977
AFR_exome	absolute	2.adj.1000G	0.5-0.7	0.016813	0.0159063	0.0177197
AFR_exome	absolute	3.adj.gnomad	0.5-0.7	0.0166288	0.015722	0.0175355
AFR_exome	absolute	1.unadjusted	0.7-0.9	0.0694561	0.0682449	0.0706674
AFR_exome	absolute	2.adj.1000G	0.7-0.9	0.0150112	0.0138	0.0162224
AFR_exome	absolute	3.adj.gnomad	0.7-0.9	0.014585	0.0133737	0.0157962
AFR_exome	absolute	1.unadjusted	0.9-0.95	0.0854885	0.0822906	0.0886864
AFR_exome	absolute	2.adj.1000G	0.9-0.95	0.0105094	0.0073115	0.0137073
AFR_exome	absolute	3.adj.gnomad	0.9-0.95	0.00984109	0.00664319	0.013039
AFR_exome	absolute	1.unadjusted	0.95-0.98	0.0848108	0.0793546	0.0902669
AFR_exome	absolute	2.adj.1000G	0.95-0.98	0.00960146	0.00414532	0.0150576
AFR_exome	absolute	3.adj.gnomad	0.95-0.98	0.00934531	0.00388917	0.0148014
AFR_exome	absolute	1.unadjusted	0.98-0.99	0.0992563	0.0905349	0.107978
AFR_exome	absolute	2.adj.1000G	0.98-0.99	0.0159779	0.00725652	0.0246993
AFR_exome	absolute	3.adj.gnomad	0.98-0.99	0.015327	0.00660564	0.0240484
AFR_exome	absolute	1.unadjusted	0.99-1	0.0934975	0.084776	0.102219
AFR_exome	absolute	2.adj.1000G	0.99-1	0.0125102	0.00378865	0.0212317
AFR_exome	absolute	3.adj.gnomad	0.99-1	0.0103102	0.00158866	0.0190317
AFR_exome	relative	1.unadjusted	overall	0.559182	0.535537	0.582828
AFR_exome	relative	2.adj.1000G	overall	0.153889	0.130243	0.177534
AFR_exome	relative	3.adj.gnomad	overall	0.138716	0.115071	0.162362
AFR_exome	relative	1.unadjusted	0-0.01	7.68282	7.58081	7.78484
AFR_exome	relative	2.adj.1000G	0-0.01	1.3326	1.23059	1.43461
AFR_exome	relative	3.adj.gnomad	0-0.01	1.08978	0.987769	1.19179
AFR_exome	relative	1.unadjusted	0.01-0.02	1.19916	1.05346	1.34485
AFR_exome	relative	2.adj.1000G	0.01-0.02	0.345414	0.199721	0.491107
AFR_exome	relative	3.adj.gnomad	0.01-0.02	0.309322	0.163629	0.455015
AFR_exome	relative	1.unadjusted	0.02-0.05	0.510792	0.426217	0.595367
AFR_exome	relative	2.adj.1000G	0.02-0.05	0.19529	0.110715	0.279865
AFR_exome	relative	3.adj.gnomad	0.02-0.05	0.185013	0.100438	0.269588
AFR_exome	relative	1.unadjusted	0.05-0.1	0.246553	0.178188	0.314919
AFR_exome	relative	2.adj.1000G	0.05-0.1	0.128656	0.0602901	0.197021
AFR_exome	relative	3.adj.gnomad	0.05-0.1	0.125324	0.0569579	0.193689
AFR_exome	relative	1.unadjusted	0.1-0.3	0.130505	0.087793	0.173217
AFR_exome	relative	2.adj.1000G	0.1-0.3	0.0759216	0.0332098	0.118633
AFR_exome	relative	3.adj.gnomad	0.1-0.3	0.0734751	0.0307633	0.116187
AFR_exome	relative	1.unadjusted	0.3-0.5	0.0811634	0.0202569	0.14207
AFR_exome	relative	2.adj.1000G	0.3-0.5	0.0441074	-0.0167991	0.105014
AFR_exome	relative	3.adj.gnomad	0.3-0.5	0.0431289	-0.0177776	0.104035
AFR_exome	relative	1.unadjusted	0.5-0.7	0.119381	0.0357173	0.203045
AFR_exome	relative	2.adj.1000G	0.5-0.7	0.0426545	-0.0410095	0.126319
AFR_exome	relative	3.adj.gnomad	0.5-0.7	0.0421039	-0.0415601	0.125768
AFR_exome	relative	1.unadjusted	0.7-0.9	0.357927	0.24596	0.469895
AFR_exome	relative	2.adj.1000G	0.7-0.9	0.0724272	-0.0395403	0.184395
AFR_exome	relative	3.adj.gnomad	0.7-0.9	0.0702847	-0.0416827	0.182252
AFR_exome	relative	1.unadjusted	0.9-0.95	1.16659	0.870354	1.46283
AFR_exome	relative	2.adj.1000G	0.9-0.95	0.141208	-0.15503	0.437446
AFR_exome	relative	3.adj.gnomad	0.9-0.95	0.13362	-0.162618	0.429858
AFR_exome	relative	1.unadjusted	0.95-0.98	2.6445	2.13889	3.15011
AFR_exome	relative	2.adj.1000G	0.95-0.98	0.303191	-0.202418	0.808799
AFR_exome	relative	3.adj.gnomad	0.95-0.98	0.294433	-0.211176	0.800041
AFR_exome	relative	1.unadjusted	0.98-0.99	6.9807	6.17243	7.78897
AFR_exome	relative	2.adj.1000G	0.98-0.99	1.09483	0.286554	1.9031
AFR_exome	relative	3.adj.gnomad	0.98-0.99	1.06166	0.253388	1.86993
AFR_exome	relative	1.unadjusted	0.99-1	13.9059	13.0977	14.7142
AFR_exome	relative	2.adj.1000G	0.99-1	1.93818	1.12991	2.74645
AFR_exome	relative	3.adj.gnomad	0.99-1	1.53815	0.729875	2.34642
AMR_exome	absolute	1.unadjusted	overall	0.0456597	0.0446018	0.0467175
AMR_exome	absolute	2.adj.1000G	overall	0.0349225	0.0338647	0.0359804
AMR_exome	absolute	3.adj.gnomad	overall	0.0349508	0.0338929	0.0360087
AMR_exome	absolute	1.unadjusted	0-0.01	0.0309423	0.0283475	0.0335371
AMR_exome	absolute	2.adj.1000G	0-0.01	0.0241423	0.0215475	0.026737
AMR_exome	absolute	3.adj.gnomad	0-0.01	0.0242864	0.0216916	0.0268811
AMR_exome	absolute	1.unadjusted	0.01-0.02	0.0369511	0.0317153	0.0421868
AMR_exome	absolute	2.adj.1000G	0.01-0.02	0.0268982	0.0216624	0.0321339
AMR_exome	absolute	3.adj.gnomad	0.01-0.02	0.0273148	0.022079	0.0325505
AMR_exome	absolute	1.unadjusted	0.02-0.05	0.0346726	0.0316183	0.0377269
AMR_exome	absolute	2.adj.1000G	0.02-0.05	0.0243996	0.0213452	0.0274539
AMR_exome	absolute	3.adj.gnomad	0.02-0.05	0.0246123	0.021558	0.0276667
AMR_exome	absolute	1.unadjusted	0.05-0.1	0.0342809	0.0317639	0.036798
AMR_exome	absolute	2.adj.1000G	0.05-0.1	0.0255913	0.0230743	0.0281084
AMR_exome	absolute	3.adj.gnomad	0.05-0.1	0.0259118	0.0233948	0.0284289
AMR_exome	absolute	1.unadjusted	0.1-0.3	0.0441874	0.0425494	0.0458254
AMR_exome	absolute	2.adj.1000G	0.1-0.3	0.0334375	0.0317995	0.0350755
AMR_exome	absolute	3.adj.gnomad	0.1-0.3	0.0332507	0.0316126	0.0348887
AMR_exome	absolute	1.unadjusted	0.3-0.5	0.0572088	0.0549313	0.0594862
AMR_exome	absolute	2.adj.1000G	0.3-0.5	0.0451925	0.0429151	0.04747
AMR_exome	absolute	3.adj.gnomad	0.3-0.5	0.0450933	0.0428158	0.0473708
AMR_exome	absolute	1.unadjusted	0.5-0.7	0.0647442	0.0616776	0.0678107
AMR_exome	absolute	2.adj.1000G	0.5-0.7	0.0517486	0.048682	0.0548151
AMR_exome	absolute	3.adj.gnomad	0.5-0.7	0.0517082	0.0486416	0.0547747
AMR_exome	absolute	1.unadjusted	0.7-0.9	0.0690767	0.0649948	0.0731585
AMR_exome	absolute	2.adj.1000G	0.7-0.9	0.0514265	0.0473446	0.0555083
AMR_exome	absolute	3.adj.gnomad	0.7-0.9	0.0516975	0.0476156	0.0557794
AMR_exome	absolute	1.unadjusted	0.9-0.95	0.0702644	0.0592687	0.0812602
AMR_exome	absolute	2.adj.1000G	0.9-0.95	0.0592111	0.0482154	0.0702069
AMR_exome	absolute	3.adj.gnomad	0.9-0.95	0.0595355	0.0485398	0.0705313
AMR_exome	absolute	1.unadjusted	0.95-0.98	0.0922915	0.0740929	0.11049
AMR_exome	absolute	2.adj.1000G	0.95-0.98	0.0596478	0.0414493	0.0778464
AMR_exome	absolute	3.adj.gnomad	0.95-0.98	0.0615065	0.0433079	0.079705
AMR_exome	absolute	1.unadjusted	0.98-0.99	0.0815666	0.0544477	0.108685
AMR_exome	absolute	2.adj.1000G	0.98-0.99	0.0368706	0.00975176	0.0639894
AMR_exome	absolute	3.adj.gnomad	0.98-0.99	0.0375944	0.0104756	0.0647132
AMR_exome	absolute	1.unadjusted	0.99-1	0.057644	0.0288771	0.0864109
AMR_exome	absolute	2.adj.1000G	0.99-1	0.0623379	0.033571	0.0911048
AMR_exome	absolute	3.adj.gnomad	0.99-1	0.0634407	0.0346738	0.0922076
AMR_exome	relative	1.unadjusted	overall	0.531872	0.51753	0.546214
AMR_exome	relative	2.adj.1000G	overall	0.361124	0.346782	0.375466
AMR_exome	relative	3.adj.gnomad	overall	0.365253	0.350911	0.379595
AMR_exome	relative	1.unadjusted	0-0.01	0.808583	0.765687	0.851478
AMR_exome	relative	2.adj.1000G	0-0.01	0.542421	0.499526	0.585317
AMR_exome	relative	3.adj.gnomad	0-0.01	0.550903	0.508007	0.593798
AMR_exome	relative	1.unadjusted	0.01-0.02	0.522195	0.433216	0.611175
AMR_exome	relative	2.adj.1000G	0.01-0.02	0.345857	0.256877	0.434837
AMR_exome	relative	3.adj.gnomad	0.01-0.02	0.362006	0.273026	0.450986
AMR_exome	relative	1.unadjusted	0.02-0.05	0.69554	0.643926	0.747154
AMR_exome	relative	2.adj.1000G	0.02-0.05	0.455835	0.404221	0.507449
AMR_exome	relative	3.adj.gnomad	0.02-0.05	0.473949	0.422335	0.525563
AMR_exome	relative	1.unadjusted	0.05-0.1	0.569913	0.528401	0.611426
AMR_exome	relative	2.adj.1000G	0.05-0.1	0.430433	0.38892	0.471946
AMR_exome	relative	3.adj.gnomad	0.05-0.1	0.441475	0.399962	0.482988
AMR_exome	relative	1.unadjusted	0.1-0.3	0.564801	0.540244	0.589357
AMR_exome	relative	2.adj.1000G	0.1-0.3	0.39015	0.365594	0.414707
AMR_exome	relative	3.adj.gnomad	0.1-0.3	0.392326	0.367769	0.416882
AMR_exome	relative	1.unadjusted	0.3-0.5	0.461333	0.427983	0.494682
AMR_exome	relative	2.adj.1000G	0.3-0.5	0.294114	0.260764	0.327463
AMR_exome	relative	3.adj.gnomad	0.3-0.5	0.293907	0.260557	0.327256
AMR_exome	relative	1.unadjusted	0.5-0.7	0.386159	0.340937	0.431381
AMR_exome	relative	2.adj.1000G	0.5-0.7	0.245888	0.200666	0.29111
AMR_exome	relative	3.adj.gnomad	0.5-0.7	0.243035	0.197813	0.288257
AMR_exome	relative	1.unadjusted	0.7-0.9	0.329489	0.269009	0.389968
AMR_exome	relative	2.adj.1000G	0.7-0.9	0.189638	0.129159	0.250117
AMR_exome	relative	3.adj.gnomad	0.7-0.9	0.190858	0.130379	0.251337
AMR_exome	relative	1.unadjusted	0.9-0.95	0.269202	0.105378	0.433025
AMR_exome	relative	2.adj.1000G	0.9-0.95	0.190217	0.0263934	0.354041
AMR_exome	relative	3.adj.gnomad	0.9-0.95	0.190451	0.0266267	0.354274
AMR_exome	relative	1.unadjusted	0.95-0.98	0.469515	0.198089	0.74094
AMR_exome	relative	2.adj.1000G	0.95-0.98	0.222251	-0.0491749	0.493676
AMR_exome	relative	3.adj.gnomad	0.95-0.98	0.23115	-0.0402754	0.502575
AMR_exome	relative	1.unadjusted	0.98-0.99	0.428348	0.0237697	0.832926
AMR_exome	relative	2.adj.1000G	0.98-0.99	0.159174	-0.245404	0.563752
AMR_exome	relative	3.adj.gnomad	0.98-0.99	0.158942	-0.245636	0.563521
AMR_exome	relative	1.unadjusted	0.99-1	0.217495	-0.211629	0.646619
AMR_exome	relative	2.adj.1000G	0.99-1	0.165289	-0.263834	0.594413
AMR_exome	relative	3.adj.gnomad	0.99-1	0.169551	-0.259573	0.598674
AFR_genome	absolute	1.unadjusted	overall	0.0317032	0.0315961	0.0318103
AFR_genome	absolute	2.adj.1000G	overall	0.013547	0.0134399	0.0136542
AFR_genome	absolute	3.adj.gnomad	overall	0.0131848	0.0130776	0.0132919
AFR_genome	absolute	1.unadjusted	0-0.01	0.0200063	0.0198394	0.0201732
AFR_genome	absolute	2.adj.1000G	0-0.01	0.00397195	0.00380503	0.00413887
AFR_genome	absolute	3.adj.gnomad	0-0.01	0.00327354	0.00310662	0.00344046
AFR_genome	absolute	1.unadjusted	0.01-0.02	0.0267529	0.0264723	0.0270334
AFR_genome	absolute	2.adj.1000G	0.01-0.02	0.00628721	0.0060067	0.00656772
AFR_genome	absolute	3.adj.gnomad	0.01-0.02	0.00569015	0.00540964	0.00597066
AFR_genome	absolute	1.unadjusted	0.02-0.05	0.022871	0.0227014	0.0230406
AFR_genome	absolute	2.adj.1000G	0.02-0.05	0.00768799	0.00751838	0.00785759
AFR_genome	absolute	3.adj.gnomad	0.02-0.05	0.00725525	0.00708564	0.00742485
AFR_genome	absolute	1.unadjusted	0.05-0.1	0.0207927	0.0206597	0.0209256
AFR_genome	absolute	2.adj.1000G	0.05-0.1	0.00990907	0.00977612	0.010042
AFR_genome	absolute	3.adj.gnomad	0.05-0.1	0.00959228	0.00945934	0.00972523
AFR_genome	absolute	1.unadjusted	0.1-0.3	0.0246855	0.0245884	0.0247826
AFR_genome	absolute	2.adj.1000G	0.1-0.3	0.0140749	0.0139778	0.014172
AFR_genome	absolute	3.adj.gnomad	0.1-0.3	0.0137835	0.0136864	0.0138806
AFR_genome	absolute	1.unadjusted	0.3-0.5	0.032997	0.0328812	0.0331128
AFR_genome	absolute	2.adj.1000G	0.3-0.5	0.0177539	0.0176381	0.0178697
AFR_genome	absolute	3.adj.gnomad	0.3-0.5	0.0174495	0.0173337	0.0175653
AFR_genome	absolute	1.unadjusted	0.5-0.7	0.0493958	0.0492551	0.0495365
AFR_genome	absolute	2.adj.1000G	0.5-0.7	0.0182007	0.01806	0.0183414
AFR_genome	absolute	3.adj.gnomad	0.5-0.7	0.0178504	0.0177097	0.0179912
AFR_genome	absolute	1.unadjusted	0.7-0.9	0.0738971	0.0737182	0.0740761
AFR_genome	absolute	2.adj.1000G	0.7-0.9	0.0158813	0.0157024	0.0160603
AFR_genome	absolute	3.adj.gnomad	0.7-0.9	0.0154223	0.0152433	0.0156013
AFR_genome	absolute	1.unadjusted	0.9-0.95	0.0913181	0.0908614	0.0917747
AFR_genome	absolute	2.adj.1000G	0.9-0.95	0.0124108	0.0119541	0.0128674
AFR_genome	absolute	3.adj.gnomad	0.9-0.95	0.011707	0.0112504	0.0121637
AFR_genome	absolute	1.unadjusted	0.95-0.98	0.0967563	0.0960464	0.0974663
AFR_genome	absolute	2.adj.1000G	0.95-0.98	0.011722	0.0110121	0.0124319
AFR_genome	absolute	3.adj.gnomad	0.95-0.98	0.0108164	0.0101065	0.0115264
AFR_genome	absolute	1.unadjusted	0.98-0.99	0.0973722	0.0959865	0.0987579
AFR_genome	absolute	2.adj.1000G	0.98-0.99	0.0101263	0.00874057	0.011512
AFR_genome	absolute	3.adj.gnomad	0.98-0.99	0.00920323	0.00781749	0.010589
AFR_genome	absolute	1.unadjusted	0.99-1	0.0969824	0.095285	0.0986797
AFR_genome	absolute	2.adj.1000G	0.99-1	0.010193	0.00849566	0.0118903
AFR_genome	absolute	3.adj.gnomad	0.99-1	0.00943996	0.00774263	0.0111373
AFR_genome	relative	1.unadjusted	overall	0.59266	0.587827	0.597494
AFR_genome	relative	2.adj.1000G	overall	0.149118	0.144284	0.153951
AFR_genome	relative	3.adj.gnomad	overall	0.136444	0.131611	0.141277
AFR_genome	relative	1.unadjusted	0-0.01	9.85803	9.84114	9.87492
AFR_genome	relative	2.adj.1000G	0-0.01	1.75291	1.73601	1.7698
AFR_genome	relative	3.adj.gnomad	0-0.01	1.47783	1.46094	1.49472
AFR_genome	relative	1.unadjusted	0.01-0.02	1.81983	1.79603	1.84363
AFR_genome	relative	2.adj.1000G	0.01-0.02	0.421929	0.398127	0.44573
AFR_genome	relative	3.adj.gnomad	0.01-0.02	0.381616	0.357814	0.405417
AFR_genome	relative	1.unadjusted	0.02-0.05	0.69654	0.68285	0.71023
AFR_genome	relative	2.adj.1000G	0.02-0.05	0.225673	0.211983	0.239364
AFR_genome	relative	3.adj.gnomad	0.02-0.05	0.212505	0.198815	0.226195
AFR_genome	relative	1.unadjusted	0.05-0.1	0.28824	0.278079	0.2984
AFR_genome	relative	2.adj.1000G	0.05-0.1	0.135456	0.125296	0.145616
AFR_genome	relative	3.adj.gnomad	0.05-0.1	0.131033	0.120873	0.141193
AFR_genome	relative	1.unadjusted	0.1-0.3	0.140816	0.134433	0.1472
AFR_genome	relative	2.adj.1000G	0.1-0.3	0.0794251	0.0730416	0.0858086
AFR_genome	relative	3.adj.gnomad	0.1-0.3	0.0777316	0.0713482	0.0841151
AFR_genome	relative	1.unadjusted	0.3-0.5	0.0854289	0.077003	0.0938549
AFR_genome	relative	2.adj.1000G	0.3-0.5	0.0464971	0.0380712	0.054923
AFR_genome	relative	3.adj.gnomad	0.3-0.5	0.0456961	0.0372702	0.054122
AFR_genome	relative	1.unadjusted	0.5-0.7	0.125679	0.114744	0.136614
AFR_genome	relative	2.adj.1000G	0.5-0.7	0.0454382	0.0345032	0.0563732
AFR_genome	relative	3.adj.gnomad	0.5-0.7	0.0445472	0.0336123	0.0554822
AFR_genome	relative	1.unadjusted	0.7-0.9	0.390181	0.375604	0.404757
AFR_genome	relative	2.adj.1000G	0.7-0.9	0.07963	0.0650538	0.0942063
AFR_genome	relative	3.adj.gnomad	0.7-0.9	0.0771376	0.0625613	0.0917138
AFR_genome	relative	1.unadjusted	0.9-0.95	1.24944	1.21004	1.28884
AFR_genome	relative	2.adj.1000G	0.9-0.95	0.168333	0.128932	0.207733
AFR_genome	relative	3.adj.gnomad	0.9-0.95	0.15829	0.118889	0.197691
AFR_genome	relative	1.unadjusted	0.95-0.98	2.88052	2.81892	2.94213
AFR_genome	relative	2.adj.1000G	0.95-0.98	0.344372	0.282764	0.40598
AFR_genome	relative	3.adj.gnomad	0.95-0.98	0.316821	0.255213	0.378429
AFR_genome	relative	1.unadjusted	0.98-0.99	6.67616	6.55555	6.79678
AFR_genome	relative	2.adj.1000G	0.98-0.99	0.690101	0.569485	0.810718
AFR_genome	relative	3.adj.gnomad	0.98-0.99	0.631452	0.510835	0.752069
AFR_genome	relative	1.unadjusted	0.99-1	18.3897	18.2419	18.5375
AFR_genome	relative	2.adj.1000G	0.99-1	1.86961	1.72182	2.01741
AFR_genome	relative	3.adj.gnomad	0.99-1	1.82806	1.68027	1.97585
AMR_genome	absolute	1.unadjusted	overall	0.0614746	0.0610358	0.0619134
AMR_genome	absolute	2.adj.1000G	overall	0.0419179	0.041479	0.0423567
AMR_genome	absolute	3.adj.gnomad	overall	0.0431072	0.0426683	0.043546
AMR_genome	absolute	1.unadjusted	0-0.01	0.0495132	0.0488735	0.050153
AMR_genome	absolute	2.adj.1000G	0-0.01	0.0332641	0.0326243	0.0339039
AMR_genome	absolute	3.adj.gnomad	0-0.01	0.0342898	0.03365	0.0349296
AMR_genome	absolute	1.unadjusted	0.01-0.02	0.0569868	0.056043	0.0579305
AMR_genome	absolute	2.adj.1000G	0.01-0.02	0.0389943	0.0380506	0.0399381
AMR_genome	absolute	3.adj.gnomad	0.01-0.02	0.0401085	0.0391648	0.0410522
AMR_genome	absolute	1.unadjusted	0.02-0.05	0.0510419	0.0503954	0.0516884
AMR_genome	absolute	2.adj.1000G	0.02-0.05	0.0347396	0.0340931	0.0353861
AMR_genome	absolute	3.adj.gnomad	0.02-0.05	0.0356271	0.0349805	0.0362736
AMR_genome	absolute	1.unadjusted	0.05-0.1	0.0456026	0.0450432	0.0461619
AMR_genome	absolute	2.adj.1000G	0.05-0.1	0.0310935	0.0305341	0.0316528
AMR_genome	absolute	3.adj.gnomad	0.05-0.1	0.0320012	0.0314419	0.0325606
AMR_genome	absolute	1.unadjusted	0.1-0.3	0.0555006	0.0550162	0.0559849
AMR_genome	absolute	2.adj.1000G	0.1-0.3	0.0379385	0.0374542	0.0384229
AMR_genome	absolute	3.adj.gnomad	0.1-0.3	0.0389975	0.0385132	0.0394819
AMR_genome	absolute	1.unadjusted	0.3-0.5	0.0708503	0.0703286	0.071372
AMR_genome	absolute	2.adj.1000G	0.3-0.5	0.0485395	0.0480178	0.0490612
AMR_genome	absolute	3.adj.gnomad	0.3-0.5	0.0499175	0.0493958	0.0504392
AMR_genome	absolute	1.unadjusted	0.5-0.7	0.0803864	0.0798095	0.0809632
AMR_genome	absolute	2.adj.1000G	0.5-0.7	0.0545996	0.0540228	0.0551765
AMR_genome	absolute	3.adj.gnomad	0.5-0.7	0.056136	0.0555591	0.0567128
AMR_genome	absolute	1.unadjusted	0.7-0.9	0.0870622	0.0863925	0.087732
AMR_genome	absolute	2.adj.1000G	0.7-0.9	0.0590036	0.0583338	0.0596733
AMR_genome	absolute	3.adj.gnomad	0.7-0.9	0.0607383	0.0600686	0.0614081
AMR_genome	absolute	1.unadjusted	0.9-0.95	0.0908028	0.0893468	0.0922588
AMR_genome	absolute	2.adj.1000G	0.9-0.95	0.0587683	0.0573123	0.0602242
AMR_genome	absolute	3.adj.gnomad	0.9-0.95	0.0614828	0.0600268	0.0629388
AMR_genome	absolute	1.unadjusted	0.95-0.98	0.0907926	0.0885747	0.0930104
AMR_genome	absolute	2.adj.1000G	0.95-0.98	0.0597541	0.0575362	0.0619719
AMR_genome	absolute	3.adj.gnomad	0.95-0.98	0.0608419	0.0586241	0.0630597
AMR_genome	absolute	1.unadjusted	0.98-0.99	0.0918451	0.0875635	0.0961267
AMR_genome	absolute	2.adj.1000G	0.98-0.99	0.0596168	0.0553352	0.0638984
AMR_genome	absolute	3.adj.gnomad	0.98-0.99	0.0596075	0.0553259	0.0638891
AMR_genome	absolute	1.unadjusted	0.99-1	0.097629	0.0923917	0.102866
AMR_genome	absolute	2.adj.1000G	0.99-1	0.0604747	0.0552374	0.0657119
AMR_genome	absolute	3.adj.gnomad	0.99-1	0.0625556	0.0573183	0.0677929
AMR_genome	relative	1.unadjusted	overall	0.754261	0.748817	0.759705
AMR_genome	relative	2.adj.1000G	overall	0.403668	0.398224	0.409112
AMR_genome	relative	3.adj.gnomad	overall	0.422083	0.416639	0.427527
AMR_genome	relative	1.unadjusted	0-0.01	0.978019	0.968218	0.987819
AMR_genome	relative	2.adj.1000G	0-0.01	0.595494	0.585693	0.605295
AMR_genome	relative	3.adj.gnomad	0-0.01	0.625	0.615199	0.634801
AMR_genome	relative	1.unadjusted	0.01-0.02	0.834694	0.818886	0.850502
AMR_genome	relative	2.adj.1000G	0.01-0.02	0.492303	0.476494	0.508111
AMR_genome	relative	3.adj.gnomad	0.01-0.02	0.527688	0.511879	0.543496
AMR_genome	relative	1.unadjusted	0.02-0.05	0.804922	0.794698	0.815146
AMR_genome	relative	2.adj.1000G	0.02-0.05	0.495407	0.485183	0.505631
AMR_genome	relative	3.adj.gnomad	0.02-0.05	0.517315	0.507091	0.527539
AMR_genome	relative	1.unadjusted	0.05-0.1	0.733891	0.725567	0.742216
AMR_genome	relative	2.adj.1000G	0.05-0.1	0.505971	0.497646	0.514296
AMR_genome	relative	3.adj.gnomad	0.05-0.1	0.529524	0.521199	0.537849
AMR_genome	relative	1.unadjusted	0.1-0.3	0.712204	0.706032	0.718377
AMR_genome	relative	2.adj.1000G	0.1-0.3	0.464803	0.458631	0.470975
AMR_genome	relative	3.adj.gnomad	0.1-0.3	0.484856	0.478684	0.491029
AMR_genome	relative	1.unadjusted	0.3-0.5	0.606305	0.599342	0.613268
AMR_genome	relative	2.adj.1000G	0.3-0.5	0.347391	0.340427	0.354354
AMR_genome	relative	3.adj.gnomad	0.3-0.5	0.364144	0.357181	0.371107
AMR_genome	relative	1.unadjusted	0.5-0.7	0.482011	0.473859	0.490163
AMR_genome	relative	2.adj.1000G	0.5-0.7	0.264462	0.25631	0.272613
AMR_genome	relative	3.adj.gnomad	0.5-0.7	0.275079	0.266927	0.283231
AMR_genome	relative	1.unadjusted	0.7-0.9	0.425147	0.415091	0.435203
AMR_genome	relative	2.adj.1000G	0.7-0.9	0.229485	0.219429	0.239541
AMR_genome	relative	3.adj.gnomad	0.7-0.9	0.239122	0.229066	0.249178
AMR_genome	relative	1.unadjusted	0.9-0.95	0.421152	0.396628	0.445675
AMR_genome	relative	2.adj.1000G	0.9-0.95	0.21111	0.186586	0.235633
AMR_genome	relative	3.adj.gnomad	0.9-0.95	0.223186	0.198662	0.247709
AMR_genome	relative	1.unadjusted	0.95-0.98	0.416282	0.378346	0.454218
AMR_genome	relative	2.adj.1000G	0.95-0.98	0.210303	0.172367	0.24824
AMR_genome	relative	3.adj.gnomad	0.95-0.98	0.219237	0.181301	0.257174
AMR_genome	relative	1.unadjusted	0.98-0.99	0.421011	0.347163	0.49486
AMR_genome	relative	2.adj.1000G	0.98-0.99	0.216309	0.14246	0.290157
AMR_genome	relative	3.adj.gnomad	0.98-0.99	0.219224	0.145375	0.293072
AMR_genome	relative	1.unadjusted	0.99-1	0.494054	0.403629	0.584479
AMR_genome	relative	2.adj.1000G	0.99-1	0.217589	0.127164	0.308014
AMR_genome	relative	3.adj.gnomad	0.99-1	0.230706	0.140281	0.321131
