## Supplementary material for "*Summix:* A method for detecting and adjusting for population structure in genetic summary data": Tables S10-S11

### Sheet: Table S10. AFR Genome Variants
rsID	Warnings	Multiallelic	Read Data	gnomAD AF Group	cM Block	Chromosome	Position	A1	A2	Reference AF EUR (1000G)	Reference AF AFR (1000G)	Reference AF SAS (1000G)	Reference AF EAS (1000G)	Reference AF IAM (1000G)	AF AFR (gnomAD)	AF AMR (gnomAD)	AF NFE (gnomAD)	AF EAS (gnomAD)	AF AFR (gnomAD controls)	AF AMR (gnomAD controls)	AF NFE (gnomAD controls)	AF EAS (gnomAD controls)	A1 PEL (1000G)	A2 PEL (1000G)	AF PEL (1000G)	gnomAD Allele Number	gnomAD Allele Number AFR	gnomAD Allele Number AMR
rs6568493	Skewed Allele Balance	5 indels	No	High	109	6	108080572	A	C	0.0024753	0.262915	0.0245383	0.000992127	0	0.993169	0.983461	0.971173	0.994737	0.991701	0.982143	0.975347	0.995546	A	C	0.005882	29810	8198	786
rs11046094	Low Complexity Region	5 indels	No	High	39	12	21661853	A	C	0.4047	0.736102	0.353783	0.368049	0.03488	0.983994	0.993917	0.997426	1	0.985156	0.987288	0.997401	1	A	C	0.3235	30854	8622	822
rs11744638	Covered in fewer than 50% of individuals, Skewed Allele Balance		No	High	181	5	173541432	T	C	0.389833	0.672597	0.555204	0.772828	0.686	0.980419	0.958333	0.798626	0.997082	0.978967	0.965909	0.760674	1	C	T	0.5588	8494	3626	336
rs504489		1 indel	No	High	101	11	100174298	G	A	0.37498	0.791678	0.535763	0.897806	0.7907	1	1	0.999538	1	1	1	0.999632	1	A	G	0.7118	30958	8662	832
rs2207074	Skewed Allele Balance, Low Complexity Region	4 indels	No	High	89	1	63800969	A	G	0.120055	0	0.0562383	0.00198418	0.1744	0.596707	0.783476	0.743352	0.78022	0.59325	0.811321	0.722314	0.777632	A	G	0.1588	27576	7652	702
rs931353	Skewed Allele Balance	1 indel	No	High	33	11	19637890	A	G	0.00618693	0.126015	0.0521473	0.00892773	0	0.909402	0.862319	0.95164	0.89267	0.905858	0.855556	0.932415	0.89038	A	G	0.005882	28588	8190	690
rs10924987			No	Low	261	1	247491143	T	C	0.269838	0.190485	0.338465	0.45139	0.2209	0.00240616	0.00243902	0.00373134	0.0059761	0.00406504	0	0.00248186	0.00561798	T	C	0.2	30072	8312	820
rs4657371			No	Low	161	1	164676696	A	G	0.279691	0.217258	0.109396	0.140896	0.1628	0.00766148	0.0167064	0.0296548	0.000658762	0.00915605	0.0204918	0.023282	0	A	G	0.1765	30628	8484	838
rs4908129			No	Low	122	1	101801213	T	C	0.00618772	0.111107	0.0337415	0.0545638	0	0.000229779	0.00117925	0.00110204	0.0546272	0	0	0.0007249	0.0592105	T	C	0.02941	31388	8704	848
rs1711989			No	Low	168	4	176091232	T	C	0.0210416	0.171626	0.00511251	0.0109126	0	0.0123326	0.00239808	0.00130565	0	0.014741	0	0.00164474	0	T	C	0.01176	31034	8514	834
rs7688840			No	Low	199	4	189969670	C	T	0.221533	0.184531	0.116568	0.00297628	0.01163	0.0102473	0.00955414	0.013826	0	0.0128362	0.0224719	0.018737	0	C	T	0.05882	18520	5660	628
rs9489542			No	Low	117	6	119237598	C	A	0.212869	0.44842	0.160528	0.238113	0.1047	0.0307405	0.004	0.000862494	0.000856164	0.0336538	0	0.000766871	0	C	A	0.1	16764	5888	250
rs11768944			No	Low	5	7	3033608	T	C	0.0816874	0.255947	0.161558	0.00991946	0	0	0	0.000130497	0	0	0	0.000182882	0	T	C	0.02353	31230	8678	846
rs9690715	Low Complexity Region		No	Low	164	7	154140706	C	T	0.103967	0.429564	0.0787386	0.202393	0.06977	0	0	7.63e-05	0	0	0	0	0	C	T	0.09412	22922	4204	706
rs17123471			No	Low	29	8	16545780	T	C	0.00123774	0.265882	0.0132916	0	0	0.0166729	0	0.000137155	0	0.0171756	0	0	0	T	C	0	26372	5338	762
rs1998437	Skewed Allele Balance	1 indel	No	Low	1	9	877032	T	C	0.0544579	0.118072	0.105324	0.18452	0.5116	0.0250067	0.0487365	0.0167657	0.0711775	0.0213636	0.0123457	0.0223019	0.0735294	T	C	0.3059	27074	7518	554
rs10905444		1 indel	No	Low	22	10	8717527	G	A	0.18933	0.104177	0.127809	0.180563	0.01163	0.00172652	0	0.00188581	0.000646831	0.00155885	0	0.00199492	0	G	A	0.07647	31306	8688	846
rs12292520		3 indels	No	Low	64	11	48086151	T	G	0.0408437	0.16369	0.027609	0.000992161	0	0.00149804	0	0	0	0.0019516	0	0	0	T	G	0.005882	31284	8678	844
rs7116043	Low Complexity Region	3 indels	No	Low	68	11	61797411	C	A	0.00371304	0.220249	0.00818048	0.00198417	0	0.043703	0.0047619	8.46e-05	0	0.0419766	0	0.000241546	0	C	A	0.01176	23806	6384	630
rs11541040			Yes	Low	86	12	76441820	A	G	0.0111397	0.481145	0.710653	0.0277816	1	0.000231965	0.00121951	0.00013177	0	0	0.00434783	0	0	A	G	0.1882	30852	8622	820
rs1937502		1 indel	No	Low	62	13	68016220	C	A	0.100251	0.108145	0.126797	0.0357121	0	0.0486683	0.0505181	0.0806909	0.0285914	0.0497959	0.0714286	0.0688805	0.0352941	C	A	0.01176	29876	8260	772
rs1974348			No	Low	84	16	71029103	T	C	0.00371322	0.10318	0.062364	0.00198417	0	0.00229779	0	6.48e-05	0	0.00233645	0	0	0	T	C	0	31394	8704	848
rs2103653			No	Low	25	20	8551344	A	G	0.373751	0.129954	0.18406	0.154753	0.01163	0.0372479	0.0484262	0.0713218	0.0427632	0.0383065	0.0466102	0.0801672	0.0426009	A	G	0.1059	30056	8430	826
rs6118338			No	Low	25	20	8812751	T	C	0.367578	0.264881	0.264832	0.144841	0.09302	0.00465587	0.00221239	0.00616776	0.000986193	0.00399467	0.0078125	0.0103245	0	T	C	0.1706	15872	4940	452
rs9542466		1 indel	No	Low	63	13	71247659	G	A	0.448018	0.111126	0.518415	0.802563	0.6512	0	0	0.000131044	0	0	0	0	0	A	G	0.5765	31132	8662	840

### Sheet: Table S11. AMR Genome Variants
rsID	Warnings	Multiallelic	Read Data	gnomAD AF Group *	cM Block	Chromosome	Position	A1	A2	Reference AF EUR (1000G)	Reference AF AFR (1000G)	Reference AF SAS (1000G)	Reference AF EAS (1000G)	Reference AF IAM (1000G)	AF AFR (gnomAD)	AF AMR (gnomAD)	AF NFE (gnomAD)	AF EAS (gnomAD)	AF AFR (gnomAD controls)	AF AMR (gnomAD controls)	AF NFE (gnomAD controls)	AF EAS (gnomAD controls)	A1 PEL (1000G)	A2 PEL (1000G)	AF PEL (1000G)	gnomAD Allele Number	gnomAD Allele Number AFR	gnomAD Allele Number AMR
rs2207074	Skewed Allele Balance, Low Complexity Region	4 indels		High	89	1	63800969	A	G	0.120055	0	0.0562383	0.00198418	0.1744	0.596707	0.783476	0.743352	0.78022	0.59325	0.811321	0.722314	0.777632	A	G	0.1588	27576	7652	702
rs1560231	Skewed Allele Balance			High	141	4	148362953	A	G	0.259913	0.755981	0.419244	0.311505	0.4767	0.796679	0.836124	0.868556	0.931848	0.798742	0.813008	0.880044	0.942094	A	G	0.3647	31040	8612	836
rs6568493	Skewed Allele Balance	5 indels		High	109	6	108080572	A	C	0.0024753	0.262915	0.0245383	0.000992127	0	0.993169	0.983461	0.971173	0.994737	0.991701	0.982143	0.975347	0.995546	A	C	0.005882	29810	8198	786
rs931353	Skewed Allele Balance	1 indel		High	33	11	19637890	A	G	0.00618693	0.126015	0.0521473	0.00892773	0	0.909402	0.862319	0.95164	0.89267	0.905858	0.855556	0.932415	0.89038	A	G	0.005882	28588	8190	690
rs11046094	Low Complexity Region	5 indels		High	39	12	21661853	A	C	0.4047	0.736102	0.353783	0.368049	0.03488	0.983994	0.993917	0.997426	1	0.985156	0.987288	0.997401	1	A	C	0.3235	30854	8622	822
rs6757781			Yes	High	118	2	113379342	T	G	0.263583	0.441427	0.217785	0.307539	0.6512	0.504266	0.856383	0.786047	0.541995	0.50262	0.831776	0.783196	0.541573	G	T	0.5235	28850	7736	752
rs11744638	Covered in fewer than 50% of individuals, Skewed Allele Balance			High	181	5	173541432	T	C	0.389833	0.672597	0.555204	0.772828	0.686	0.980419	0.958333	0.798626	0.997082	0.978967	0.965909	0.760674	1	C	T	0.5588	8494	3626	336
rs504489		1 indel		High	101	11	100174298	G	A	0.37498	0.791678	0.535763	0.897806	0.7907	1	1	0.999538	1	1	1	0.999632	1	A	G	0.7118	30958	8662	832
rs12504841				Low	100	4	96237271	C	A	0.00371305	0.0724224	0.00715863	0.125999	0.1395	0.0438375	0.0472813	0.00635291	0.141849	0.0501555	0.0569106	0.00561798	0.13895	C	A	0.2529	31394	8714	846
rs1998437	Skewed Allele Balance	1 indel		Low	1	9	877032	T	C	0.0544579	0.118072	0.105324	0.18452	0.5116	0.0250067	0.0487365	0.0167657	0.0711775	0.0213636	0.0123457	0.0223019	0.0735294	T	C	0.3059	27074	7518	554
rs9542466		1 indel		Low	63	13	71247659	G	A	0.448018	0.111126	0.518415	0.802563	0.6512	0	0	0.000131044	0	0	0	0	0	A	G	0.5765	31132	8662	840
* Reference ancestry in AMR comparison is 1000 Genomes PEL AF
