## Supplementary material for "*Summix:* A method for detecting and adjusting for population structure in genetic summary data": Tables S6

### Sheet: Table S6. Exome Estimations
EXOMES		1000G Reference Contintental Ancestry Estimate (95% CI)
gnomAD v2.1 group	subgroup	AFR	IAM	EUR	EAS	SAS
African/African-American	aggregate	0.840 (0.838, 0.842)	0.009 (0.005, 0.012)	0.145 (0.142, 0.149 )	0.005 (0.001, 0.009 )	0.003 (0.000, 0.007 )
	controls	0.852 (0.850, 0.854)	0.008 (0.006, 0.011)	0.133 (0.129, 0.137)	0.004 (0.001, 0.008)	0.004 (0.000, 0.008)
	non-cancer	0.844 (0.842, 0.846)	0.009 (0.006, 0.012)	0.141 (0.138, 0.145)	0.005 (0.001, 0.008)	0.004 (0.000, 0.008)
	non-neuro	0.840 (0.838, 0.842)	0.009 (0.005, 0.012)	0.145 (0.142, 0.149)	0.005 (0.001, 0.009)	0.003 (0.000, 0.007)
	non-topmed	0.845 (0.843, 0.847)	0.009 (0.006, 0.012)	0.140 (0.137, 0.144)	0.004 (0.000, 0.008)	0.003 (0.000, 0.006)
AMR	aggregate	0.043 (0.039, 0.047)	0.463 (0.455, 0.470)	0.432 (0.423, 0.442)	0.049 (0.040, 0.058)	0.014 (0.001, 0.027)
	controls	0.043 (0.039, 0.047)	0.465 (0.458, 0.472)	0.429 (0.420, 0.438)	0.050 (0.040, 0.060)	0.013 (0.000, 0.026)
	non-cancer	0.043 (0.039, 0.047)	0.463 (0.456, 0.470)	0.431 (0.422, 0.440)	0.049 (0.040, 0.059)	0.014 (0.000, 0.027)
	non-neuro	0.041 (0.037, 0.045)	0.482 (0.475, 0.490)	0.410 (0.401, 0.420)	0.051 (0.041, 0.061)	0.015 (0.001, 0.029)
	non-topmed	0.043 (0.039, 0.047)	0.463 (0.456, 0.470)	0.431 (0.421, 0.440)	0.049 (0.039, 0.058)	0.014 (0.000, 0.027)
NFE	aggregate	0.000 (0.000, 0.000)	0.008 (0.005, 0.011)	0.975 (0.969, 0.982 )	0.000 (0.000, 0.001)	0.016 (0.009, 0.024)
	controls	0.000 (0.000, 0.000)	0.010 (0.007, 0.014)	0.980 (0.972, 0.987)	0.000 (0.000, 0.000)	0.010 (0.001, 0.018)
	non-cancer	0.000 (0.000, 0.000)	0.007 (0.004, 0.010)	0.977 (0.970, 0.983)	0.001 (0.000, 0.002)	0.016 (0.008, 0.024)
	non-neuro	0.000 (0.000, 0.000)	0.008 (0.005, 0.011)	0.977 (0.970, 0.983)	0.000 (0.000, 0.000)	0.015 (0.008, 0.022)
	non-topmed	0.000 (0.000, 0.000)	0.008 (0.005, 0.012)	0.975 (0.968, 0.982)	0.000 (0.000, 0.000)	0.016 (0.009, 0.024)
EAS	aggregate	0.000 (0.000, 0.000)	0.000 (0.000, 0.000)	0.000 (0.000, 0.000)	1.000 (1.000, 1.000)	0.000 (0.000, 0.000)
	controls	0.000 (0.000, 0.000)	0.000 (0.000, 0.000)	0.000 (0.000, 0.000)	1.000 (1.000, 1.000)	0.000 (0.000, 0.000)
	non-cancer	0.000 (0.000, 0.000)	0.000 (0.000, 0.000)	0.000 (0.000, 0.000)	1.000 (1.000, 1.000)	0.000 (0.000, 0.000)
	non-neuro	0.000 (0.000, 0.000)	0.000 (0.000, 0.000)	0.000 (0.000, 0.000)	1.000 (1.000, 1.000)	0.000 (0.000, 0.000)
	non-topmed	0.000 (0.000, 0.000)	0.000 (0.000, 0.000)	0.000 (0.000, 0.000)	1.000 (1.000, 1.000)	0.000 (0.000, 0.000)
SAS	aggregate	0.002 (0.000, 0.004)	0.003 (0.000, 0.006)	0.150 (0.145, 0.156)	0.000 (0.000, 0.000)	0.845 (0.838, 0.852)
	controls	0.002 (0.000, 0.004)	0.003 (0.000, 0.006)	0.156 (0.150, 0.162)	0.000 (0.000, 0.000)	0.839 (0.832, 0.847)
	non-cancer	0.002 (0.000, 0.0039)	0.003 (0.000, 0.006)	0.151 (0.145, 0.156)	0.000 (0.000, 0.000)	0.845 (0.838, 0.852)
	non-neuro	0.002 (0.000, 0.004)	0.003 (0.000, 0.006)	0.151 (0.145, 0.156)	0.000 (0.000, 0.000)	0.845 (0.837, 0.852)
	non-topmed	0.002 (0.000, 0.004)	0.003 (0.000, 0.006)	0.150 (0.145, 0.156)	0.000 (0.000, 0.000)	0.845 (0.838, 0.852)
